# Antiviral activity versus host response: contrasting transcriptomic footprints of four antivirals in human cytomegalovirus-infected brain organoids

**DOI:** 10.64898/2026.05.01.722178

**Authors:** Ece Egilmezer, William Rawlinson, Charles S.P. Foster

**Affiliations:** Kirby Institute, University of New South Wales, Sydney, NSW, Australia; Serology and Virology Division (SAViD), NSW Health Pathology, Prince of Wales Hospital, Sydney, NSW 2031, Australia; School of Biomedical Sciences, Faculty of Medicine & Health, University of New South Wales, Sydney, NSW 2052, Australia; School of Biotechnology and Biomolecular Sciences, Faculty of Science, University of New South Wales, Sydney, NSW 2052, Australia

**Keywords:** human cytomegalovirus, cerebral organoids, antiviral therapy

## Abstract

Infection with human cytomegalovirus (HCMV) is common and usually asymptomatic in healthy individuals, but can cause severe neurological injury, particularly following congenital transmission. For symptomatic congenital infection, standard antiviral treatment is ganciclovir, with maribavir and letermovir as alternative direct-acting agents. However, their relative antiviral activity in reducing HCMV RNA abundance and restoring the host transcriptome towards an uninfected state has not been directly assessed in a neural model. We infected human cerebral organoids with Merlin-strain HCMV and treated them for 14 days with aciclovir, ganciclovir, letermovir, or maribavir, comparing each with untreated infected organoids (NO). Relative to NO, antiviral treatment reduced viral load 3.3-fold with aciclovir, 20.1-fold with ganciclovir, 65.4-fold with letermovir, and 6.9-fold with maribavir. We identified >2,500 differentially expressed host genes in infected versus uninfected organoids, with enrichment of neurodevelopmental and metabolic stress pathways. Aciclovir, ganciclovir, and maribavir produced few differentially expressed host genes relative to NO and no significant GO or KEGG enrichment. In contrast, letermovir altered 312 genes enriched for glycolysis and related metabolic processes. An MSigDB Hallmark pathway analysis showed minimal perturbation with aciclovir and letermovir, whereas ganciclovir and maribavir produced small, coordinated pathway-level shifts. This was partly in the same direction as control uninfected organoids but also with additional perturbations not seen in controls. Collectively, antiviral choice influenced both the magnitude of reduction in HCMV RNA abundance and the gene expression profile of infected neural tissue. The results support further evaluation of ganciclovir and letermovir in therapy of neural damage resulting from HCMV infection.
