## Supplementary Tables for "Antiviral activity versus host response: contrasting transcriptomic footprints of four antivirals in human cytomegalovirus-infected brain organoids": Table_S1 - bisque_celltype_proportions.tsv

sample_id	group	study	EN	Glyc	IN	IPC	RG
ACV_REP1	ACV	STUDY2	0.4586462835624606	0.06498929226711642	0.0697971738695452	0.09438567147632598	0.31218157882455155
ACV_REP2	ACV	STUDY2	0.42730650555849026	0.05232156772946209	0.09084868220845066	0.09388436969378583	0.3356388748098112
ACV_REP3	ACV	STUDY2	0.4224643550192849	0.041134480901013154	0.1296886138003718	0.09334280034360518	0.31336974993572464
GCV_REP1	GCV	STUDY2	0.4162023478868075	0.09312146425040282	0.09764164106945755	0.1102718208188117	0.28276272597452023
GCV_REP2	GCV	STUDY2	0.4302937491141121	0.08629342784131216	0.09735823664974946	0.0950054525531733	0.2910491338416526
GCV_REP3	GCV	STUDY2	0.4272525358428889	0.06294054714762262	0.08546688288014084	0.09000205115924198	0.33433798297010553
LMV_REP1	LMV	STUDY2	0.3496772677524702	0.09459584718397229	0.13831593695070357	0.09999115359955554	0.31741979451329816
LMV_REP2	LMV	STUDY2	0.3889360690353513	0.08438501308329743	0.17357796195266384	0.10387985779874312	0.24922109812994403
LMV_REP3	LMV	STUDY2	0.3777204118896058	0.07707232866428554	0.1741999126785081	0.10765314532686407	0.2633542014407362
MBV_REP1	MBV	STUDY2	0.41632613029759824	0.026560123715744927	0.20022170078336554	0.09764081586765472	0.2592512293356362
MBV_REP2	MBV	STUDY2	0.44970693571600534	0.05861925117494854	0.14852231788602957	0.10790036799192276	0.23525112723109362
MBV_REP3	MBV	STUDY2	0.43636406519288323	0.07640559632982596	0.11715656476775227	0.10963891053852226	0.2604348631710157
NO_REP1	NO	STUDY2	0.37467697137205636	0.09867168758422801	0.09828945762382402	0.11888084965280585	0.3094810337670856
NO_REP2	NO	STUDY2	0.4520214901603915	0.09521641982377632	0.05661835979836202	0.10966450849411022	0.2864792217233598
NO_REP3	NO	STUDY2	0.41831088170352737	0.09472701095620878	0.07856573437838257	0.10780804834827035	0.3005883246136108
NO_REP4	NO	STUDY1	0.433700902979415	0.13869408564284819	0	0.1474319087441822	0.2801731026335544
NO_REP5	NO	STUDY1	0.43126818530054595	0.13431870676503163	0	0.14848178891195657	0.2859313190224657
NO_REP6	NO	STUDY1	0.44430344973477204	0.13274563249519997	0	0.13197286816101364	0.29097804960901424
NO_REP7	NO	STUDY1	0.4451532418032545	0.13083122493340044	0	0.143158154500475	0.2808573787628701
UNINFECTED_REP1	UNINFECTED	STUDY1	0.4677696128913214	0.07485366468549523	0.05338703081205065	0.1079670662674187	0.2960226253437135
UNINFECTED_REP2	UNINFECTED	STUDY1	0.4882000672997869	0.06045759846350798	0.08740288223540033	0.11030295724800854	0.25363649475329625
UNINFECTED_REP3	UNINFECTED	STUDY1	0.4199503619766141	0.057641533104288434	0.14976679165625062	0.12189972892905748	0.25074158433378907
UNINFECTED_REP4	UNINFECTED	STUDY1	0.45395626249905685	0.06523960709014298	0.10273494901729091	0.11230522026303677	0.26576396113047235
