## Supplementary Tables for "Antiviral activity versus host response: contrasting transcriptomic footprints of four antivirals in human cytomegalovirus-infected brain organoids": Table_S2 - bisque_lm_prop_group_study.tsv

cellType	term	estimate	std.error	statistic	p.value	df_resid	p_adj_BH	Treatment	direction	significant
EN	groupLMV	-0.04289186485284931	0.018137450155247033	-2.364823306788854	0.031011956179658278	16	0.1550597808982914	LMV	lower than NO	FALSE
EN	groupUNINFECTED	0.018862631212197944	0.01570749259431794	1.2008683816932915	0.24727905459638205	16	0.3840463294299892	UNINFECTED	higher than NO	FALSE
EN	groupACV	0.02113593363475354	0.018137450155247033	1.1653200121208365	0.26096902370359376	16	0.3840463294299892	ACV	higher than NO	FALSE
EN	groupMBV	0.019129262656837197	0.018137450155247033	1.0546831276227238	0.30723706354399133	16	0.3840463294299892	MBV	higher than NO	FALSE
EN	groupGCV	0.0095797632026111	0.018137450155247037	0.5281758527584287	0.6046263772875202	16	0.6046263772875202	GCV	higher than NO	FALSE
IN	groupUNINFECTED	0.09832291343024811	0.01934790078626946	5.081838826671289	1.1099777550212478e-4	16	5.549888775106239e-4	UNINFECTED	higher than NO	TRUE
IN	groupLMV	0.0842067532604356	0.022341031454413688	3.769152441876167	0.001678514138716959	16	0.004196285346792398	LMV	higher than NO	TRUE
IN	groupMBV	0.07747567721219295	0.02234103145441369	3.4678648284561127	0.0031716499400499575	16	0.005286083233416596	MBV	higher than NO	TRUE
IN	groupACV	0.01895363935926637	0.022341031454413688	0.848377989975118	0.40874089359845067	16	0.4932820472382704	ACV	higher than NO	FALSE
IN	groupGCV	0.01566440293292641	0.02234103145441369	0.7011494954872262	0.4932820472382704	16	0.4932820472382704	GCV	higher than NO	FALSE
IPC	groupUNINFECTED	-0.029642436902526475	0.0046456229492803005	-6.380723796604862	9.108999782922163e-6	16	4.5544998914610814e-5	UNINFECTED	lower than NO	TRUE
IPC	groupACV	-0.018246854993823128	0.0053643033206409695	-3.401533042252139	0.0036483451970997093	16	0.009120862992749274	ACV	lower than NO	TRUE
IPC	groupGCV	-0.013691360654653147	0.00536430332064097	-2.5523091884030884	0.021303553157543332	16	0.03550592192923889	GCV	lower than NO	TRUE
IPC	groupLMV	-0.008276416590007895	0.0053643033206409695	-1.5428688676424367	0.14240810801467393	16	0.17801013501834242	LMV	lower than NO	FALSE
IPC	groupMBV	-0.007057770699028897	0.00536430332064097	-1.315691950503943	0.20681899786280641	16	0.20681899786280641	MBV	lower than NO	FALSE
RG	groupMBV	-0.04720378678877022	0.01646911372334681	-2.866200791476324	0.011198967241373075	16	0.05599483620686538	MBV	lower than NO	FALSE
RG	groupUNINFECTED	-0.01794379611665832	0.01426267086223326	-1.2580950854143644	0.22640825340504434	16	0.2830103167563054	UNINFECTED	lower than NO	FALSE
RG	groupACV	0.021547207822010472	0.01646911372334681	1.3083404598430148	0.2092418350416287	16	0.2830103167563054	ACV	higher than NO	FALSE
RG	groupLMV	-0.02218449534002593	0.016469113723346807	-1.34703638050522	0.19673842376281148	16	0.2830103167563054	LMV	lower than NO	FALSE
RG	groupGCV	0.0038670875607407316	0.016469113723346814	0.23480848002516988	0.8173359804631132	16	0.8173359804631132	GCV	higher than NO	FALSE
Glyc	groupUNINFECTED	-0.0695993116232614	0.008716089721365937	-7.98515318774784	5.680667686113559e-7	16	2.8403338430567798e-6	UNINFECTED	lower than NO	TRUE
Glyc	groupACV	-0.04338992582220713	0.010064473493823108	-4.311196790258022	5.379627136859427e-4	16	0.001113899668721612	ACV	lower than NO	TRUE
Glyc	groupMBV	-0.04234338238123124	0.010064473493823108	-4.207212866844822	6.683398012329671e-4	16	0.001113899668721612	MBV	lower than NO	TRUE
Glyc	groupGCV	-0.015419893041625174	0.01006447349382311	-1.5321112476563088	0.1450275002637456	16	0.181284375329682	GCV	lower than NO	FALSE
Glyc	groupLMV	-0.010853976477552612	0.010064473493823108	-1.0784445390227364	0.296826187336303	16	0.296826187336303	LMV	lower than NO	FALSE
