## Supplementary Tables for "Antiviral activity versus host response: contrasting transcriptomic footprints of four antivirals in human cytomegalovirus-infected brain organoids": Table_S3 - antiviral_efficacy_table.csv

Drug	Log2 reduction (95% CI)	Fold reduction in HCMV (95% CI)	Percent inhibition	P-value	Adjusted p-value
LMV	6.03 (5.47–6.59)	65.4x (44.3–96.4x)	98.5%	5.690071094577685e-12	2.28e-11
GCV	4.33 (3.77–4.89)	20.1x (13.7–29.7x)	95.0%	3.672063230841966e-10	7.34e-10
MBV	2.78 (2.22–3.34)	6.9x (4.6–10.1x)	85.4%	8.191714797243326e-8	1.09e-7
ACV	1.73 (1.17–2.29)	3.3x (2.2–4.9x)	69.8%	1.5656429023914546e-5	1.57e-5
