## Supplementary Tables for "Antiviral activity versus host response: contrasting transcriptomic footprints of four antivirals in human cytomegalovirus-infected brain organoids": Table_S7 - host_camera.csv

comparison	condition	baseline	Gene_Set	NGenes	Direction	PValue	FDR
ACV_vs_NO	ACV	NO	HALLMARK_UNFOLDED_PROTEIN_RESPONSE	112	Down	0.000175604724133447	0.00878023620667236
ACV_vs_NO	ACV	NO	HALLMARK_MYC_TARGETS_V2	58	Down	0.000433632457071694	0.0108408114267924
MBV_vs_NO	MBV	NO	HALLMARK_MTORC1_SIGNALING	199	Down	5.78847912085257e-13	2.89423956042628e-11
MBV_vs_NO	MBV	NO	HALLMARK_UNFOLDED_PROTEIN_RESPONSE	112	Down	5.00806593851295e-11	1.25201648462824e-09
MBV_vs_NO	MBV	NO	HALLMARK_OXIDATIVE_PHOSPHORYLATION	200	Down	8.93025949643084e-10	1.48837658273847e-08
MBV_vs_NO	MBV	NO	HALLMARK_MYC_TARGETS_V2	58	Down	3.31335115244944e-09	4.14168894056179e-08
MBV_vs_NO	MBV	NO	HALLMARK_HYPOXIA	191	Down	9.70374014419025e-09	9.70374014419025e-08
MBV_vs_NO	MBV	NO	HALLMARK_MYC_TARGETS_V1	200	Down	1.43571115142736e-06	1.1964259595228e-05
MBV_vs_NO	MBV	NO	HALLMARK_GLYCOLYSIS	194	Down	4.16991623529132e-06	2.97851159663666e-05
MBV_vs_NO	MBV	NO	HALLMARK_ADIPOGENESIS	191	Down	1.544416315235e-05	9.65260197021872e-05
MBV_vs_NO	MBV	NO	HALLMARK_UV_RESPONSE_UP	155	Down	2.80854262060203e-05	0.000146860127498586
MBV_vs_NO	MBV	NO	HALLMARK_INTERFERON_ALPHA_RESPONSE	93	Down	3.09851856419938e-05	0.000146860127498586
MBV_vs_NO	MBV	NO	HALLMARK_ESTROGEN_RESPONSE_LATE	187	Down	3.23092280496889e-05	0.000146860127498586
MBV_vs_NO	MBV	NO	HALLMARK_DNA_REPAIR	147	Down	6.93472000547295e-05	0.000288946666894706
MBV_vs_NO	MBV	NO	HALLMARK_P53_PATHWAY	196	Down	0.000113040481617868	0.000434771083145645
MBV_vs_NO	MBV	NO	HALLMARK_TNFA_SIGNALING_VIA_NFKB	189	Down	0.000225327675194081	0.000804741697121717
MBV_vs_NO	MBV	NO	HALLMARK_REACTIVE_OXYGEN_SPECIES_PATHWAY	48	Down	0.000313389218549025	0.00104463072849675
MBV_vs_NO	MBV	NO	HALLMARK_INTERFERON_GAMMA_RESPONSE	180	Down	0.000364010455013578	0.00113753267191743
MBV_vs_NO	MBV	NO	HALLMARK_IL2_STAT5_SIGNALING	173	Down	0.000637460324676433	0.00186955626632646
MBV_vs_NO	MBV	NO	HALLMARK_MITOTIC_SPINDLE	199	Up	0.000673040255877525	0.00186955626632646
MBV_vs_NO	MBV	NO	HALLMARK_APOPTOSIS	150	Down	0.000758664586778962	0.00199648575468148
MBV_vs_NO	MBV	NO	HALLMARK_ESTROGEN_RESPONSE_EARLY	194	Down	0.00151740759345654	0.00379351898364134
MBV_vs_NO	MBV	NO	HALLMARK_EPITHELIAL_MESENCHYMAL_TRANSITION	197	Down	0.00242279756104124	0.00576856562152677
MBV_vs_NO	MBV	NO	HALLMARK_INFLAMMATORY_RESPONSE	167	Down	0.00270516523844021	0.00614810281463683
MBV_vs_NO	MBV	NO	HALLMARK_E2F_TARGETS	200	Down	0.00330460086265186	0.0071839149188084
MBV_vs_NO	MBV	NO	HALLMARK_PROTEIN_SECRETION	96	Down	0.00617098006993182	0.0128562084790246
MBV_vs_NO	MBV	NO	HALLMARK_ANDROGEN_RESPONSE	97	Down	0.00913342468025029	0.0182668493605006
MBV_vs_NO	MBV	NO	HALLMARK_ANGIOGENESIS	33	Down	0.0133086207648509	0.0255935014708672
GCV_vs_NO	GCV	NO	HALLMARK_MYC_TARGETS_V2	58	Down	8.73776235209161e-15	4.36888117604581e-13
GCV_vs_NO	GCV	NO	HALLMARK_OXIDATIVE_PHOSPHORYLATION	200	Down	9.31925102398904e-12	2.32981275599726e-10
GCV_vs_NO	GCV	NO	HALLMARK_UNFOLDED_PROTEIN_RESPONSE	112	Down	1.36779400210761e-10	2.27965667017935e-09
GCV_vs_NO	GCV	NO	HALLMARK_MTORC1_SIGNALING	199	Down	8.00858267084938e-10	1.00107283385617e-08
GCV_vs_NO	GCV	NO	HALLMARK_MYC_TARGETS_V1	200	Down	5.59109724524238e-09	5.59109724524238e-08
GCV_vs_NO	GCV	NO	HALLMARK_E2F_TARGETS	200	Down	1.88888432900213e-07	1.57407027416844e-06
GCV_vs_NO	GCV	NO	HALLMARK_DNA_REPAIR	147	Down	1.06580490350105e-05	7.61289216786468e-05
GCV_vs_NO	GCV	NO	HALLMARK_UV_RESPONSE_DN	144	Up	0.000215089291363522	0.00134430807102201
GCV_vs_NO	GCV	NO	HALLMARK_UV_RESPONSE_UP	155	Down	0.000291450144656461	0.001610438351983
GCV_vs_NO	GCV	NO	HALLMARK_REACTIVE_OXYGEN_SPECIES_PATHWAY	48	Down	0.0003220876703966	0.001610438351983
GCV_vs_NO	GCV	NO	HALLMARK_EPITHELIAL_MESENCHYMAL_TRANSITION	197	Up	0.00169048400483187	0.00768401820378122
GCV_vs_NO	GCV	NO	HALLMARK_HEDGEHOG_SIGNALING	36	Up	0.0027797825059488	0.0108571603745394
GCV_vs_NO	GCV	NO	HALLMARK_ADIPOGENESIS	191	Down	0.00301385699998829	0.0108571603745394
GCV_vs_NO	GCV	NO	HALLMARK_G2M_CHECKPOINT	199	Down	0.00304000490487104	0.0108571603745394
GCV_vs_NO	GCV	NO	HALLMARK_PANCREAS_BETA_CELLS	37	Up	0.00364094946061817	0.0121364982020606
GCV_vs_NO	GCV	NO	HALLMARK_INTERFERON_ALPHA_RESPONSE	93	Down	0.00682932694026525	0.0213416466883289
GCV_vs_NO	GCV	NO	HALLMARK_GLYCOLYSIS	194	Down	0.00907238045902628	0.0254504986296071
GCV_vs_NO	GCV	NO	HALLMARK_MYOGENESIS	191	Up	0.00916217950665854	0.0254504986296071
GCV_vs_NO	GCV	NO	HALLMARK_APICAL_JUNCTION	191	Up	0.013788500192731	0.0362855268229762
GCV_vs_NO	GCV	NO	HALLMARK_INTERFERON_GAMMA_RESPONSE	180	Down	0.0163706306477028	0.0409265766192569
GCV_vs_NO	GCV	NO	HALLMARK_SPERMATOGENESIS	106	Down	0.0207404912709518	0.0493821220736947
LMV_vs_NO	LMV	NO	HALLMARK_HYPOXIA	191	Down	1.4979105894e-14	7.48955294700002e-13
LMV_vs_NO	LMV	NO	HALLMARK_MYC_TARGETS_V2	58	Down	3.34414396045184e-07	8.36035990112959e-06
LMV_vs_NO	LMV	NO	HALLMARK_GLYCOLYSIS	194	Down	2.93146822037881e-06	4.88578036729802e-05
LMV_vs_NO	LMV	NO	HALLMARK_TNFA_SIGNALING_VIA_NFKB	189	Down	0.00183787163053052	0.0229733953816315
UNINFECTED_vs_NO	UNINFECTED	NO	HALLMARK_UNFOLDED_PROTEIN_RESPONSE	112	Down	1.09575009856337e-14	5.47875049281684e-13
UNINFECTED_vs_NO	UNINFECTED	NO	HALLMARK_MYC_TARGETS_V2	58	Down	4.10750209933636e-11	1.02687552483409e-09
UNINFECTED_vs_NO	UNINFECTED	NO	HALLMARK_E2F_TARGETS	200	Down	7.99431221505019e-10	1.33238536917503e-08
UNINFECTED_vs_NO	UNINFECTED	NO	HALLMARK_MTORC1_SIGNALING	199	Down	6.8902632774485e-08	8.61282909681062e-07
UNINFECTED_vs_NO	UNINFECTED	NO	HALLMARK_UV_RESPONSE_UP	155	Down	2.42991885339028e-07	2.42991885339028e-06
UNINFECTED_vs_NO	UNINFECTED	NO	HALLMARK_MYC_TARGETS_V1	200	Down	1.19836066419684e-06	9.98633886830698e-06
UNINFECTED_vs_NO	UNINFECTED	NO	HALLMARK_DNA_REPAIR	147	Down	5.57719588395514e-05	0.000398371134568224
UNINFECTED_vs_NO	UNINFECTED	NO	HALLMARK_G2M_CHECKPOINT	199	Down	8.42018259407498e-05	0.000526261412129686
UNINFECTED_vs_NO	UNINFECTED	NO	HALLMARK_UV_RESPONSE_DN	144	Up	0.000278361937694239	0.00150098888736414
UNINFECTED_vs_NO	UNINFECTED	NO	HALLMARK_OXIDATIVE_PHOSPHORYLATION	200	Down	0.000300197777472827	0.00150098888736414
UNINFECTED_vs_NO	UNINFECTED	NO	HALLMARK_IL6_JAK_STAT3_SIGNALING	68	Down	0.000575405927274361	0.00261548148761073
UNINFECTED_vs_NO	UNINFECTED	NO	HALLMARK_TNFA_SIGNALING_VIA_NFKB	189	Down	0.00123840594024267	0.00516002475101112
UNINFECTED_vs_NO	UNINFECTED	NO	HALLMARK_HEDGEHOG_SIGNALING	36	Up	0.0021824428992737	0.00839401115105268
UNINFECTED_vs_NO	UNINFECTED	NO	HALLMARK_PROTEIN_SECRETION	96	Down	0.00296802722167922	0.0106000972202829
UNINFECTED_vs_NO	UNINFECTED	NO	HALLMARK_BILE_ACID_METABOLISM	102	Up	0.00516868487799148	0.0172289495933049
UNINFECTED_vs_NO	UNINFECTED	NO	HALLMARK_REACTIVE_OXYGEN_SPECIES_PATHWAY	48	Down	0.00625372468881758	0.0195428896525549
UNINFECTED_vs_NO	UNINFECTED	NO	HALLMARK_PI3K_AKT_MTOR_SIGNALING	100	Down	0.00693518279918546	0.0203975964681925
UNINFECTED_vs_NO	UNINFECTED	NO	HALLMARK_SPERMATOGENESIS	106	Down	0.00958451931965191	0.0266236647768108
UNINFECTED_vs_NO	UNINFECTED	NO	HALLMARK_EPITHELIAL_MESENCHYMAL_TRANSITION	197	Up	0.0133605822740805	0.0351594270370539
UNINFECTED_vs_NO	UNINFECTED	NO	HALLMARK_IL2_STAT5_SIGNALING	173	Down	0.0171275174045874	0.0428187935114686
UNINFECTED_vs_NO	UNINFECTED	NO	HALLMARK_INFLAMMATORY_RESPONSE	167	Down	0.0200366428713593	0.0477062925508555
LMV_vs_GCV	LMV	GCV	HALLMARK_HYPOXIA	191	Down	9.73227525276975e-15	4.86613762638488e-13
LMV_vs_GCV	LMV	GCV	HALLMARK_OXIDATIVE_PHOSPHORYLATION	200	Up	1.28979676538284e-09	3.22449191345711e-08
LMV_vs_GCV	LMV	GCV	HALLMARK_MYC_TARGETS_V1	200	Up	1.38252712358246e-06	2.30421187263744e-05
LMV_vs_GCV	LMV	GCV	HALLMARK_EPITHELIAL_MESENCHYMAL_TRANSITION	197	Down	2.63391545596058e-06	3.29239431995073e-05
LMV_vs_GCV	LMV	GCV	HALLMARK_UNFOLDED_PROTEIN_RESPONSE	112	Up	1.24293813940163e-05	0.000124293813940163
LMV_vs_GCV	LMV	GCV	HALLMARK_ANGIOGENESIS	33	Down	0.00093197689590333	0.00776647413252775
LMV_vs_GCV	LMV	GCV	HALLMARK_TNFA_SIGNALING_VIA_NFKB	189	Down	0.00172346834350779	0.0123104881679128
LMV_vs_GCV	LMV	GCV	HALLMARK_GLYCOLYSIS	194	Down	0.00232105808261281	0.0130858519249222
LMV_vs_GCV	LMV	GCV	HALLMARK_MTORC1_SIGNALING	199	Up	0.00259868326703173	0.0130858519249222
LMV_vs_GCV	LMV	GCV	HALLMARK_G2M_CHECKPOINT	199	Up	0.00261717038498444	0.0130858519249222
LMV_vs_GCV	LMV	GCV	HALLMARK_INTERFERON_ALPHA_RESPONSE	93	Up	0.00371633748531763	0.0155306503309819
LMV_vs_GCV	LMV	GCV	HALLMARK_DNA_REPAIR	147	Up	0.00375195221433557	0.0155306503309819
LMV_vs_GCV	LMV	GCV	HALLMARK_COAGULATION	118	Down	0.00403796908605529	0.0155306503309819
LMV_vs_GCV	LMV	GCV	HALLMARK_KRAS_SIGNALING_UP	184	Down	0.00672788131826749	0.024028147565241
LMV_vs_GCV	LMV	GCV	HALLMARK_IL2_STAT5_SIGNALING	173	Down	0.00811441320641153	0.0270480440213718
LMV_vs_GCV	LMV	GCV	HALLMARK_E2F_TARGETS	200	Up	0.00871313758945924	0.0272285549670601
LMV_vs_GCV	LMV	GCV	HALLMARK_INFLAMMATORY_RESPONSE	167	Down	0.0104454832301068	0.0307220095003143
LMV_vs_GCV	LMV	GCV	HALLMARK_REACTIVE_OXYGEN_SPECIES_PATHWAY	48	Up	0.011951348409196	0.0331981900255446
LMV_vs_GCV	LMV	GCV	HALLMARK_KRAS_SIGNALING_DN	161	Down	0.0126944949255042	0.033406565593432
LMV_vs_GCV	LMV	GCV	HALLMARK_ESTROGEN_RESPONSE_EARLY	194	Down	0.0178150473234612	0.044537618308653
LMV_vs_GCV	LMV	GCV	HALLMARK_FATTY_ACID_METABOLISM	149	Up	0.0193110968453297	0.0459788020126898
