## Supplementary Tables for "Antiviral activity versus host response: contrasting transcriptomic footprints of four antivirals in human cytomegalovirus-infected brain organoids": Table_S8_QC.csv

Sample	Study	Condition	Replicate	ENA/SRA run accession	Raw reads	Reads after filtering	Reads retained (%)	Salmon mapped fragments	Salmon mapping (%)	Human-assigned fragments (estimated)	Human fraction of total assigned (%)	HCMV-assigned fragments (estimated)	HCMV fraction of total assigned (%)
ACV_REP1	STUDY2	ACV	1	ERR16123618	104838216	102744584	98.00298777	40312993	78.4722492	39682621.57	98.436	630373.572	1.564
ACV_REP2	STUDY2	ACV	2	ERR16123627	108974400	106242262	97.49286254	43496062	81.88090348	42717789.65	98.211	778278.386	1.789
ACV_REP3	STUDY2	ACV	3	ERR16123635	95958796	93451910	97.38753913	37349773	79.93367498	36590479.94	97.967	759289.236	2.033
GCV_REP1	STUDY2	GCV	1	ERR16123641	98121000	95969498	97.80729711	36468335	75.99984528	36349674.6	99.675	118659.073	0.325
GCV_REP2	STUDY2	GCV	2	ERR16123648	95205028	93229186	97.92464532	34955107	74.98747656	34850519.84	99.701	104586.779	0.299
GCV_REP3	STUDY2	GCV	3	ERR16123654	105102622	102783514	97.79348226	40596770	78.99471116	40478025.07	99.707	118745.796	0.293
LMV_REP1	STUDY2	LMV	1	ERR16123662	106813144	104196260	97.5500356	40877428	78.46237091	40832898.71	99.891	44525.615	0.109
LMV_REP2	STUDY2	LMV	2	ERR16123668	108419712	105986442	97.75569409	39963418	75.41232113	39928247.28	99.912	35173.465	0.088
LMV_REP3	STUDY2	LMV	3	ERR16123677	111063756	108339100	97.54676404	41520817	76.64973588	41484863.29	99.913	35953.178	0.087
MBV_REP1	STUDY2	MBV	1	ERR16123683	94894572	92755394	97.74573197	35275602	76.06156468	34778792.78	98.592	496806.9	1.408
MBV_REP2	STUDY2	MBV	2	ERR16123688	100806110	98439956	97.65276728	35499415	72.12399607	35266215.95	99.343	233199.279	0.657
MBV_REP3	STUDY2	MBV	3	ERR16123697	103892628	101574556	97.76878105	39250780	77.2846696	38931472.07	99.186	319309.132	0.814
NO_REP1	STUDY2	NO	1	ERR16123592	95437094	93689184	98.16852135	36781648	78.51845097	34231660.19	93.067	2549985.527	6.933
NO_REP2	STUDY2	NO	2	ERR16123600	94449298	92484982	97.92024288	35320624	76.38131778	32968235.9	93.340	2352387.34	6.660
NO_REP3	STUDY2	NO	3	ERR16123608	101576518	99290226	97.74919239	38357775	77.26394942	36721474.3	95.734	1636303.527	4.266
NO_REP4	STUDY1	NO	4	SRR22266557	107770212	107510522	99.7590336	38006571	70.70297919	32067791.01	84.374	5938779.135	15.626
NO_REP5	STUDY1	NO	5	SRR22266558	109924802	109838626	99.92160459	39141407	71.27075133	33317625.45	85.121	5823785.78	14.879
NO_REP6	STUDY1	NO	6	SRR22266559	103006610	102740310	99.7414729	37456896	72.91567643	32824711.16	87.633	4632190.529	12.367
NO_REP7	STUDY1	NO	7	SRR22266560	101394454	101126800	99.73602698	36163730	71.52155512	30314205.01	83.825	5849527.488	16.175
UNINFECTED_REP1	STUDY1	UNINFECTED	1	SRR22266561	102872632	102597488	99.73253917	38502977	75.0563737	38502974.66	100.000	1	0.000
UNINFECTED_REP2	STUDY1	UNINFECTED	2	SRR22266562	101816298	101605932	99.79338671	38340217	75.46846182	38340218.36	100.000	0	0
UNINFECTED_REP3	STUDY1	UNINFECTED	3	SRR22266563	102683210	102332584	99.65853619	37930866	74.1325285	37930867.32	100.000	0	0
UNINFECTED_REP4	STUDY1	UNINFECTED	4	SRR22266564	105796208	105439372	99.66271381	39244427	74.43979655	39244425.47	100.000	0	0
